# Spatial Transcriptomics of Meningeal Inflammation Reveals Inflammatory Gene Signatures in Adjacent Brain Parenchyma

**DOI:** 10.1101/2023.06.02.543421

**Authors:** Sachin P. Gadani, Saumitra Singh, Sophia Kim, Jingwen Hu, Matthew D. Smith, Peter A. Calabresi, Pavan Bhargava

**Author notes:** Corresponding Author: Pavan Bhargava, MD, Department of Neurology, 600 N Wolfe St, Pathology 627, Baltimore, MD 21287. These authors contributed equally (Sachin P. Gadani, Saumitra Singh).

## Abstract

While modern high efficacy disease modifying therapies have revolutionized the treatment of relapsing-remitting multiple sclerosis, they are less effective at controlling progressive forms of the disease. Meningeal inflammation is a recognized risk factor for cortical grey matter pathology which can result in disabling symptoms such as cognitive impairment and depression, but the mechanisms linking meningeal inflammation and grey matter pathology remain unclear. Here, we performed MRI-guided spatial transcriptomics in a mouse model of autoimmune meningeal inflammation to characterize the transcriptional signature in areas of meningeal inflammation and the underlying brain parenchyma. We found broadly increased activity of inflammatory signaling pathways at sites of meningeal inflammation, but only a subset of these pathways active in the adjacent brain parenchyma. Sub-clustering of regions adjacent to meningeal inflammation revealed the subset of immune programs induced in brain parenchyma, notably complement signaling and antigen processing/presentation. Trajectory gene and gene set modeling analysis confirmed variable penetration of immune signatures originating from meningeal inflammation into the adjacent brain tissue. This work contributes a valuable data resource to the field, provides the first detailed spatial transcriptomic characterization in a model of meningeal inflammation, and highlights several candidate pathways in the pathogenesis of grey matter pathology.
