## Supplementary Table 3 for "Spatial Transcriptomics of Meningeal Inflammation Reveals Inflammatory Gene Signatures in Adjacent Brain Parenchyma"

ONTOLOGY	Description	enrichmentScore	p.adjust
BP	immune response	0.480098124	1.66E-28
BP	response to biotic stimulus	0.476395223	2.35E-24
BP	defense response	0.449948348	2.35E-24
BP	defense response to other organism	0.519972976	3.77E-23
BP	response to external biotic stimulus	0.473722001	4.33E-23
BP	response to other organism	0.473722001	4.33E-23
BP	innate immune response	0.552403271	2.13E-22
BP	biological process involved in interspecies interaction between organisms	0.452995579	1.20E-21
BP	regulation of immune system process	0.44583807	1.27E-21
CC	extracellular space	0.445466791	4.02E-21
CC	extracellular region	0.397859611	3.90E-20
BP	regulation of immune response	0.505440108	2.84E-19
BP	leukocyte mediated immunity	0.581861014	1.71E-17
BP	immune effector process	0.519630605	1.84E-17
BP	positive regulation of immune system process	0.46522239	1.05E-16
BP	positive regulation of immune response	0.548142322	3.68E-16
BP	adaptive immune response	0.568341967	5.12E-16
BP	lymphocyte mediated immunity	0.601969083	3.01E-14
BP	adaptive immune response based on somatic recombination of immune receptors built from immunoglobulin superfamily domains	0.591894641	4.65E-14
BP	immunoglobulin mediated immune response	0.717390339	8.28E-14
BP	B cell mediated immunity	0.713193237	9.58E-14
BP	cell activation	0.394243535	3.50E-12
BP	regulation of immune effector process	0.537301998	5.32E-12
BP	leukocyte activation	0.408550435	4.79E-11
CC	external side of plasma membrane	0.483980874	1.06E-10
BP	regulation of cell activation	0.441700988	1.38E-10
BP	response to bacterium	0.439577793	1.83E-10
BP	antigen processing and presentation	0.647984778	2.25E-10
BP	regulation of leukocyte activation	0.455873857	2.25E-10
CC	cell surface	0.381851795	2.25E-10
BP	humoral immune response	0.613812493	4.54E-10
BP	regulation of response to biotic stimulus	0.567138066	2.32E-09
BP	complement activation	0.778296976	2.64E-09
BP	inflammatory response	0.407606773	3.43E-09
BP	response to interferon-gamma	0.622351688	3.64E-09
BP	regulation of response to external stimulus	0.384970149	4.31E-09
BP	regulation of defense response	0.453937064	4.36E-09
BP	activation of immune response	0.53718019	6.45E-09
BP	cell killing	0.595059544	6.93E-09
BP	positive regulation of immune effector process	0.555064196	6.93E-09
BP	leukocyte cell-cell adhesion	0.479024928	9.15E-09
BP	antigen processing and presentation of peptide antigen	0.703906339	1.16E-08
BP	humoral immune response mediated by circulating immunoglobulin	0.774937664	2.04E-08
BP	positive regulation of adaptive immune response	0.702693301	3.60E-08
BP	lymphocyte activation	0.392850384	3.88E-08
BP	negative regulation of immune system process	0.460008825	4.68E-08
BP	positive regulation of cell activation	0.458874416	8.44E-08
BP	T cell activation	0.422012921	8.48E-08
MF	signaling receptor binding	0.305627164	1.70E-07
BP	hemopoiesis	0.364674623	1.93E-07
BP	response to cytokine	0.364208236	2.00E-07
BP	positive regulation of leukocyte activation	0.481608645	2.02E-07
BP	regulation of lymphocyte activation	0.439931719	2.48E-07
BP	regulation of innate immune response	0.587158387	2.79E-07
BP	regulation of leukocyte mediated immunity	0.541735093	4.07E-07
BP	antigen processing and presentation of exogenous peptide antigen	0.756495739	4.35E-07
BP	defense response to bacterium	0.523979295	4.35E-07
BP	regulation of cell adhesion	0.359899564	4.35E-07
CC	side of membrane	0.37195105	4.38E-07
CC	lytic vacuole	0.407145745	4.80E-07
CC	lysosome	0.407145745	4.80E-07
BP	immune system development	0.355067014	4.88E-07
BP	regulation of adaptive immune response	0.576457813	5.40E-07
BP	positive regulation of leukocyte mediated immunity	0.64610365	6.76E-07
BP	regulation of cell-cell adhesion	0.424280023	7.22E-07
BP	phagocytosis	0.493475396	8.78E-07
BP	cytokine production	0.374014127	9.42E-07
BP	antigen processing and presentation of exogenous antigen	0.723340415	1.11E-06
BP	antigen processing and presentation of peptide antigen via MHC class II	0.797618165	1.20E-06
BP	antigen processing and presentation of peptide or polysaccharide antigen via MHC class II	0.797618165	1.20E-06
BP	positive regulation of response to external stimulus	0.438054092	1.22E-06
BP	hematopoietic or lymphoid organ development	0.355249198	1.22E-06
BP	antigen processing and presentation of exogenous peptide antigen via MHC class II	0.813625201	1.52E-06
BP	regulation of leukocyte cell-cell adhesion	0.463882347	1.58E-06
CC	MHC protein complex	0.791512419	1.89E-06
BP	positive regulation of adaptive immune response based on somatic recombination of immune receptors built from immunoglobulin superfamily domains	0.683056303	2.44E-06
BP	locomotion	0.289449897	2.44E-06
MF	antigen binding	0.666218287	2.65E-06
BP	positive regulation of cytokine production	0.43733969	2.82E-06
BP	cytokine-mediated signaling pathway	0.442462219	3.71E-06
BP	cell migration	0.287026745	4.04E-06
BP	leukocyte differentiation	0.386975288	4.17E-06
BP	cell adhesion	0.293693598	4.46E-06
BP	regulation of cytokine production	0.382393427	4.87E-06
BP	regulation of cell migration	0.316899816	4.87E-06
BP	complement activation, classical pathway	0.759138383	5.08E-06
BP	positive regulation of cell adhesion	0.381346932	5.51E-06
BP	regulation of T cell activation	0.451833151	6.17E-06
CC	phagocytic vesicle	0.592669247	6.53E-06
BP	positive regulation of leukocyte cell-cell adhesion	0.484706257	6.64E-06
BP	positive regulation of lymphocyte activation	0.460904964	6.88E-06
BP	positive regulation of cell-cell adhesion	0.448545118	7.53E-06
BP	leukocyte proliferation	0.433432946	1.07E-05
BP	regulation of response to stress	0.307377111	1.08E-05
BP	myeloid cell differentiation	0.421251633	1.19E-05
BP	wound healing	0.422169174	1.62E-05
BP	positive regulation of defense response	0.498349013	1.85E-05
BP	positive regulation of lymphocyte mediated immunity	0.653662343	2.21E-05
BP	response to wounding	0.370114132	2.30E-05
BP	regulation of adaptive immune response based on somatic recombination of immune receptors built from immunoglobulin superfamily domains	0.555237754	2.31E-05
BP	cell motility	0.274895567	2.35E-05
BP	regulation of cell population proliferation	0.284812549	2.66E-05
BP	regulation of cell killing	0.607225665	2.85E-05
BP	positive regulation of T cell activation	0.478407722	2.96E-05
MF	MHC protein complex binding	0.852708114	3.22E-05
BP	lymphocyte differentiation	0.402187871	3.53E-05
BP	regulation of cell motility	0.305306644	3.60E-05
BP	cell population proliferation	0.269032383	3.60E-05
BP	regulation of hemopoiesis	0.410313331	4.40E-05
CC	vacuole	0.353823875	4.78E-05
BP	blood coagulation	0.53928734	5.40E-05
BP	hemostasis	0.53928734	5.40E-05
BP	regulation of lymphocyte mediated immunity	0.542776001	5.40E-05
BP	coagulation	0.533070114	5.40E-05
BP	regulation of locomotion	0.295576675	5.53E-05
BP	neutrophil chemotaxis	0.611021003	6.80E-05
MF	peptide antigen binding	0.779848027	6.92E-05
BP	cell-cell adhesion	0.31908944	6.94E-05
BP	lymphocyte proliferation	0.430100104	7.52E-05
BP	cellular response to cytokine stimulus	0.322716003	7.52E-05
BP	cellular response to biotic stimulus	0.477710183	8.15E-05
BP	granulocyte chemotaxis	0.57735117	8.16E-05
BP	microglial cell activation	0.713349105	8.64E-05
BP	myeloid leukocyte activation	0.451170393	9.64E-05
CC	external encapsulating structure	0.368324405	1.07E-04
CC	extracellular matrix	0.368324405	1.07E-04
BP	mononuclear cell proliferation	0.427265036	1.11E-04
BP	phagocytosis, recognition	0.712657061	1.26E-04
CC	collagen-containing extracellular matrix	0.397464085	1.28E-04
BP	leukocyte mediated cytotoxicity	0.543414324	1.28E-04
BP	mononuclear cell differentiation	0.388982751	1.33E-04
BP	negative regulation of cell migration	0.4293274	1.42E-04
BP	positive regulation of multicellular organismal process	0.260175598	1.50E-04
BP	regulation of inflammatory response	0.41081689	1.58E-04
BP	positive regulation of cell migration	0.326687888	1.58E-04
BP	regulation of multicellular organismal development	0.265442776	1.58E-04
MF	protein-containing complex binding	0.260602297	1.88E-04
MF	integrin binding	0.484219895	2.02E-04
BP	negative regulation of cell motility	0.416689225	2.14E-04
BP	regulation of leukocyte differentiation	0.416250211	2.17E-04
BP	leukocyte migration	0.381290992	2.27E-04
BP	positive regulation of inflammatory response	0.532015425	2.49E-04
BP	leukocyte chemotaxis	0.446950276	2.49E-04
BP	granulocyte migration	0.522036575	2.56E-04
BP	neutrophil migration	0.558256958	2.56E-04
BP	positive regulation of cell motility	0.318513169	2.81E-04
CC	endocytic vesicle	0.43816194	2.99E-04
BP	leukocyte activation involved in inflammatory response	0.694127372	3.00E-04
BP	negative regulation of locomotion	0.401602083	3.00E-04
BP	chemokine-mediated signaling pathway	0.668678956	3.10E-04
BP	tumor necrosis factor production	0.490340893	3.21E-04
BP	tumor necrosis factor superfamily cytokine production	0.490340893	3.21E-04
BP	T cell proliferation	0.438297397	3.67E-04
BP	production of molecular mediator of immune response	0.46880934	4.10E-04
BP	defense response to Gram-negative bacterium	0.637343946	4.21E-04
BP	cellular response to molecule of bacterial origin	0.471621605	4.32E-04
BP	positive regulation of angiogenesis	0.483965789	4.32E-04
BP	positive regulation of vasculature development	0.483965789	4.32E-04
MF	peptide binding	0.416945427	4.32E-04
BP	positive regulation of developmental process	0.258552649	4.89E-04
BP	cellular response to lipopolysaccharide	0.466314927	4.98E-04
BP	T cell differentiation	0.405535271	4.98E-04
CC	plasma membrane protein complex	0.31169214	4.98E-04
BP	cellular response to interferon-gamma	0.525413451	4.98E-04
BP	regulation of myeloid leukocyte mediated immunity	0.630343885	5.10E-04
BP	regulation of leukocyte proliferation	0.416564537	6.13E-04
BP	myeloid leukocyte migration	0.424838089	6.49E-04
MF	amide binding	0.370357282	6.51E-04
BP	cell chemotaxis	0.388122286	6.62E-04
BP	negative regulation of viral process	0.652299368	6.72E-04
BP	positive regulation of locomotion	0.310718279	6.72E-04
BP	response to chemokine	0.611902567	6.81E-04
BP	cellular response to chemokine	0.611902567	6.81E-04
BP	endocytosis	0.31418205	7.00E-04
BP	immune response-regulating signaling pathway	0.395140931	7.01E-04
BP	myeloid leukocyte mediated immunity	0.551120808	7.84E-04
BP	positive regulation of leukocyte mediated cytotoxicity	0.637743007	7.93E-04
BP	anatomical structure formation involved in morphogenesis	0.277615884	8.05E-04
BP	positive regulation of cell killing	0.622239893	8.52E-04
BP	negative regulation of cell adhesion	0.413137808	8.57E-04
BP	myeloid leukocyte differentiation	0.437217453	8.63E-04
BP	regulation of tumor necrosis factor production	0.491239609	8.73E-04
BP	regulation of tumor necrosis factor superfamily cytokine production	0.491239609	8.73E-04
BP	positive regulation of myeloid leukocyte mediated immunity	0.766782885	8.96E-04
CC	collagen trimer	0.666833305	8.96E-04
BP	glial cell activation	0.643948527	9.18E-04
BP	B cell activation	0.432690687	9.25E-04
BP	positive regulation of gene expression	0.285857961	9.51E-04
BP	killing of cells of another organism	0.667352066	9.92E-04
BP	cell recognition	0.451833823	0.001023518
BP	regulation of lymphocyte proliferation	0.431539833	0.001133762
BP	regulation of humoral immune response	0.73007207	0.00120399
BP	regulation of myeloid cell differentiation	0.450321312	0.001235489
BP	regulation of phagocytosis	0.507903442	0.001243084
BP	negative regulation of cell activation	0.451291313	0.001248478
BP	neuroinflammatory response	0.59565901	0.001297445
BP	positive regulation of myeloid leukocyte differentiation	0.633339536	0.001297445
BP	syncytium formation by plasma membrane fusion	0.608518601	0.001297445
BP	syncytium formation	0.608518601	0.001297445
BP	cell-cell fusion	0.608518601	0.001297445
CC	dendrite cytoplasm	-0.638723771	0.00130377
BP	antigen processing and presentation of peptide antigen via MHC class I	0.65980402	0.00130377
BP	integrin-mediated signaling pathway	0.497923743	0.001402957
BP	regulation of leukocyte mediated cytotoxicity	0.558248558	0.001421904
BP	regulation of viral process	0.531405623	0.00145277
BP	MHC protein complex assembly	0.754315756	0.0016179
BP	peptide antigen assembly with MHC protein complex	0.754315756	0.0016179
MF	T cell receptor binding	0.753330529	0.001686927
BP	response to lipopolysaccharide	0.411826876	0.001854487
BP	positive regulation of response to biotic stimulus	0.524547711	0.001985445
BP	synapse pruning	0.77365186	0.002012612
BP	regulation of mononuclear cell proliferation	0.427708239	0.002012612
BP	regulation of B cell mediated immunity	0.719926473	0.002049358
BP	regulation of immunoglobulin mediated immune response	0.719926473	0.002049358
MF	protein serine/threonine kinase activity	-0.32181336	0.002062683
BP	positive regulation of cell differentiation	0.268498898	0.002062683
MF	MHC protein binding	0.646879582	0.002086977
BP	regulation of peptidase activity	0.368231865	0.002108647
BP	regulation of cell differentiation	0.243118441	0.002263784
BP	leukocyte activation involved in immune response	0.399411203	0.002346892
BP	response to molecule of bacterial origin	0.399013906	0.002371404
BP	regulation of blood coagulation	0.64011915	0.002388848
BP	regulation of hemostasis	0.64011915	0.002388848
BP	protein localization to synapse	-0.377783304	0.002483129
BP	angiogenesis	0.312849818	0.002483129
BP	positive regulation of leukocyte differentiation	0.43795285	0.002534924
BP	positive regulation of hemopoiesis	0.43795285	0.002534924
BP	regulation of myeloid leukocyte differentiation	0.505959531	0.002643958
BP	positive regulation of phagocytosis	0.560375931	0.002741338
BP	negative regulation of cell population proliferation	0.312588627	0.002743554
BP	positive regulation of transport	0.259335347	0.002846061
BP	cellular calcium ion homeostasis	0.385700585	0.003022114
CC	phagocytic vesicle membrane	0.718060124	0.003043285
BP	acute inflammatory response	0.576670113	0.00304724
BP	regulation of acute inflammatory response	0.682549232	0.003132752
MF	chemokine receptor binding	0.63578374	0.003317791
BP	positive regulation of cell death	0.310862321	0.003328881
BP	macrophage activation	0.542614651	0.003375169
CC	asymmetric synapse	-0.249030255	0.003375169
MF	proteoglycan binding	0.665948575	0.003408085
MF	immune receptor activity	0.541825321	0.003416529
MF	peptidase regulator activity	0.430512145	0.003461342
BP	ERK1 and ERK2 cascade	0.364050287	0.003490548
BP	positive regulation of signal transduction	0.242305878	0.003490548
BP	positive regulation of intracellular signal transduction	0.275075315	0.003524696
CC	lysosomal membrane	0.461039149	0.003620282
CC	lytic vacuole membrane	0.461039149	0.003620282
CC	neuron to neuron synapse	-0.239990683	0.003633976
BP	plasma membrane invagination	0.537131268	0.003677365
BP	phagocytosis, engulfment	0.549244242	0.003710018
BP	blood vessel development	0.287222373	0.003727532
BP	immunoglobulin production involved in immunoglobulin-mediated immune response	0.627970339	0.003882034
BP	positive regulation of myeloid cell differentiation	0.540856178	0.003978246
BP	cell activation involved in immune response	0.388215752	0.003978246
BP	negative regulation of multicellular organismal process	0.269041325	0.004086678
BP	interleukin-8 production	0.660426174	0.004100493
BP	regulation of interleukin-8 production	0.660426174	0.004100493
BP	blood vessel morphogenesis	0.296545896	0.004115962
MF	extracellular matrix binding	0.601680602	0.004302613
BP	regulation of ERK1 and ERK2 cascade	0.383963487	0.004375184
BP	negative regulation of defense response	0.423902366	0.004391249
BP	positive regulation of neuron death	0.471413463	0.004471069
BP	antigen processing and presentation of peptide antigen via MHC class Ib	0.749466951	0.004471069
BP	antigen processing and presentation via MHC class Ib	0.749466951	0.004471069
CC	presynapse	-0.222044572	0.004625895
BP	membrane invagination	0.503466993	0.004647569
BP	immunoglobulin production	0.522316106	0.004663001
BP	regulation of coagulation	0.61945735	0.004665975
BP	regulation of B cell activation	0.492758652	0.004876829
CC	endocytic vesicle membrane	0.56893685	0.004901152
BP	regulation of response to cytokine stimulus	0.501695447	0.00492921
BP	negative regulation of leukocyte activation	0.439387869	0.005021622
CC	postsynaptic density	-0.247517078	0.005057269
CC	neuron projection cytoplasm	-0.528115903	0.005144873
CC	cytosolic large ribosomal subunit	-0.425097033	0.005257524
MF	chemokine activity	0.665640714	0.005361103
CC	large ribosomal subunit	-0.395081081	0.005698453
BP	regulation of antigen processing and presentation	0.719193722	0.00620278
BP	defense response to Gram-positive bacterium	0.521078383	0.006346348
BP	regulation of T cell proliferation	0.431078778	0.006624428
BP	regulation of programmed cell death	0.235480513	0.006624428
BP	calcium ion homeostasis	0.35975427	0.00666265
BP	tube morphogenesis	0.273210665	0.006693956
MF	cell adhesion molecule binding	0.348055293	0.006753345
BP	negative regulation of response to external stimulus	0.350795388	0.006753345
BP	T cell differentiation in thymus	0.544750958	0.006823817
BP	positive regulation of signaling	0.227872089	0.006823817
BP	regulation of T cell differentiation	0.426442543	0.006944422
BP	positive regulation of cytokine production involved in immune response	0.608460684	0.00697715
BP	sensory organ development	0.320277584	0.007127164
BP	cellular divalent inorganic cation homeostasis	0.348783703	0.007172015
BP	regulation of vesicle-mediated transport	0.277265304	0.007172015
BP	monocyte chemotaxis	0.564250773	0.007298586
BP	homeostatic process	0.239387226	0.007298586
BP	vasculature development	0.277693488	0.007423605
BP	positive regulation of ERK1 and ERK2 cascade	0.400315852	0.007501596
CC	late endosome	0.398910039	0.007790025
BP	positive regulation of protein metabolic process	0.239975026	0.007892906
CC	ribosomal subunit	-0.309399875	0.008020397
BP	leukocyte apoptotic process	0.477103205	0.008273175
BP	positive regulation of response to cytokine stimulus	0.603678573	0.008360003
BP	vesicle-mediated transport	0.230677186	0.008360003
BP	regulation of vasculature development	0.36846892	0.008455704
BP	regulation of angiogenesis	0.370513314	0.008544051
BP	immune response-activating cell surface receptor signaling pathway	0.40930124	0.008688837
BP	immune response-activating signal transduction	0.40930124	0.008688837
BP	immune response-regulating cell surface receptor signaling pathway	0.40930124	0.008688837
MF	CCR chemokine receptor binding	0.693378146	0.008729526
BP	regulation of cytokine-mediated signaling pathway	0.507875969	0.008859075
BP	sensory system development	0.343150257	0.009022249
BP	visual system development	0.343150257	0.009022249
BP	negative regulation of immune effector process	0.450677447	0.009055273
BP	regulation of I-kappaB kinase/NF-kappaB signaling	0.494031097	0.009110486
BP	response to lipid	0.297314009	0.009236135
BP	myeloid cell activation involved in immune response	0.480459791	0.009942775
MF	endopeptidase inhibitor activity	0.448406206	0.009942775
MF	peptidase inhibitor activity	0.448406206	0.009942775
BP	T cell mediated cytotoxicity	0.575576805	0.009946553
BP	T cell mediated immunity	0.483238132	0.01019373
BP	response to tumor necrosis factor	0.421355196	0.010413762
BP	positive regulation of cell communication	0.223640674	0.010524635
BP	cellular metal ion homeostasis	0.318054777	0.010757944
CC	microtubule cytoskeleton	-0.228722185	0.010886563
MF	amyloid-beta binding	0.536864004	0.010891918
BP	cell adhesion mediated by integrin	0.504877663	0.010891918
BP	negative regulation of lymphocyte activation	0.458704101	0.010891918
BP	regulation of endopeptidase activity	0.364084993	0.010891918
BP	response to lipoprotein particle	0.672253023	0.011045146
BP	response to virus	0.400670979	0.011045146
BP	respiratory burst	0.642004437	0.01116903
BP	viral process	0.378248165	0.01116903
BP	positive regulation of cell population proliferation	0.262546403	0.011289656
BP	antigen processing and presentation of endogenous peptide antigen	0.702437927	0.011378796
BP	antigen processing and presentation of endogenous antigen	0.702437927	0.011378796
BP	antigen processing and presentation of endogenous peptide antigen via MHC class I	0.702437927	0.011378796
BP	platelet activation	0.501629373	0.011378796
MF	cytokine receptor binding	0.402189928	0.011378796
MF	cytokine activity	0.463010722	0.011883961
BP	superoxide anion generation	0.575324358	0.011968069
BP	regulation of cell death	0.230159236	0.012417956
BP	regulation of platelet activation	0.667889186	0.012509707
CC	early endosome	0.347392997	0.012704363
CC	postsynaptic specialization	-0.223933146	0.012704363
BP	regulation of leukocyte migration	0.360489623	0.012735856
BP	I-kappaB kinase/NF-kappaB signaling	0.442748588	0.012763617
BP	negative regulation of neuron projection development	0.402101949	0.012897119
CC	Golgi apparatus	0.235606593	0.012956798
BP	homeostasis of number of cells	0.342810424	0.01318307
BP	lymphocyte chemotaxis	0.553416817	0.013552068
BP	positive regulation of peptidyl-tyrosine phosphorylation	0.412752915	0.013552068
BP	acute inflammatory response to antigenic stimulus	0.691390519	0.014332787
MF	molecular function regulator activity	0.221342638	0.015218303
BP	regulation of syncytium formation by plasma membrane fusion	0.673350744	0.015625432
BP	negative regulation of T cell differentiation	0.633124277	0.015625432
BP	positive regulation of tumor necrosis factor production	0.493754427	0.015625432
BP	positive regulation of tumor necrosis factor superfamily cytokine production	0.493754427	0.015625432
BP	regulation of viral entry into host cell	0.711006316	0.015730697
BP	positive regulation of T cell mediated immunity	0.617467198	0.015831983
CC	mitochondrial respiratory chain complex IV	-0.616013232	0.015831983
CC	respiratory chain complex IV	-0.616013232	0.015831983
BP	granulocyte activation	0.572900489	0.015831983
BP	regulation of body fluid levels	0.35442103	0.015964648
CC	Golgi stack	0.575687141	0.016230618
MF	structural constituent of ribosome	-0.312982981	0.016394817
BP	T cell selection	0.574718882	0.016666398
BP	programmed cell death	0.221351739	0.016666398
BP	regulation of leukocyte apoptotic process	0.468828911	0.017031484
BP	bone development	0.394456951	0.017031484
BP	regulation of biological process involved in symbiotic interaction	0.670633344	0.017324546
MF	cation channel activity	-0.288284691	0.017324546
BP	cellular response to lipoprotein particle stimulus	0.626199981	0.017601241
MF	cation transmembrane transporter activity	-0.237550888	0.017942853
BP	cell junction disassembly	0.656795432	0.01803765
BP	regulation of inflammatory response to antigenic stimulus	0.669696237	0.01803765
CC	ribonucleoprotein complex	-0.251456295	0.018526896
BP	tube development	0.248600419	0.018618682
BP	myeloid cell homeostasis	0.390724011	0.018619098
BP	regulation of lymphocyte differentiation	0.387897515	0.018619098
BP	chemotaxis	0.272613719	0.018619098
BP	taxis	0.272613719	0.018619098
BP	regulation of T cell mediated immunity	0.511021132	0.018910631
BP	response to oxygen-containing compound	0.224851799	0.019684755
BP	negative regulation of immune response	0.427484901	0.020014918
BP	negative regulation of leukocyte apoptotic process	0.523590947	0.020037006
BP	positive regulation of cytokine-mediated signaling pathway	0.606815146	0.020090274
BP	negative regulation of leukocyte cell-cell adhesion	0.450783555	0.020320174
BP	positive regulation of interleukin-8 production	0.683176186	0.02059229
BP	regulation of peptidyl-tyrosine phosphorylation	0.357580131	0.02059229
BP	regulation of macrophage activation	0.557618672	0.020773328
BP	negative regulation of lymphocyte differentiation	0.610676664	0.021381076
BP	neutrophil activation	0.609096173	0.021381076
BP	proteolysis	0.238257259	0.021381076
BP	positive regulation of T cell mediated cytotoxicity	0.663744384	0.021495376
BP	negative regulation of leukocyte differentiation	0.493283276	0.021498505
MF	inorganic cation transmembrane transporter activity	-0.24127992	0.021498505
BP	lymphocyte apoptotic process	0.542550174	0.022054694
CC	cytochrome complex	-0.51159964	0.022054694
BP	antigen receptor-mediated signaling pathway	0.39100879	0.022054694
CC	vacuolar membrane	0.36312103	0.022054694
BP	metal ion homeostasis	0.293969398	0.022221893
BP	negative regulation of cell-cell adhesion	0.414876055	0.022269796
BP	cellular response to interleukin-1	0.536910719	0.022302685
BP	peptidyl-tyrosine phosphorylation	0.331970721	0.022386032
BP	peptidyl-tyrosine modification	0.331970721	0.022386032
BP	endothelial cell migration	0.356150495	0.022390694
BP	regulation of apoptotic process	0.225421914	0.022390694
BP	positive regulation of alpha-beta T cell activation	0.514582334	0.022992095
CC	glutamatergic synapse	-0.203434455	0.023410916
BP	protein localization to cell junction	-0.30361012	0.023509334
MF	adenyl nucleotide binding	-0.206354895	0.023623687
BP	organic hydroxy compound transport	0.371324238	0.023660858
BP	positive regulation of production of molecular mediator of immune response	0.512445842	0.023679618
BP	reactive oxygen species metabolic process	0.354415719	0.023854068
BP	regulation of interleukin-1 beta production	0.510902767	0.02423373
BP	regulation of T cell mediated cytotoxicity	0.602158054	0.024508783
MF	TAP binding	0.671564331	0.024537766
MF	TAP1 binding	0.671564331	0.024537766
MF	TAP2 binding	0.671564331	0.024537766
MF	receptor ligand activity	0.338870521	0.026367889
BP	divalent inorganic cation homeostasis	0.320299968	0.026383096
BP	negative regulation of T cell activation	0.455268656	0.027004657
BP	regulation of lymphocyte apoptotic process	0.547975728	0.027004657
BP	regulation of cytokine production involved in immune response	0.498956151	0.02713675
MF	immunoglobulin receptor binding	0.667899583	0.027278637
BP	glial cell proliferation	0.534049407	0.027440443
BP	mononuclear cell migration	0.376888918	0.027440443
MF	adenyl ribonucleotide binding	-0.202773922	0.02751911
MF	cytokine binding	0.453751668	0.027538643
BP	entry into host	0.552400866	0.027538643
BP	viral entry into host cell	0.552400866	0.027538643
BP	modulation by symbiont of entry into host	0.66676167	0.028120553
BP	lymphocyte migration	0.44513643	0.028120553
BP	regulation of glial cell proliferation	0.666204323	0.028261065
BP	maintenance of location in cell	0.349083982	0.028261065
MF	inorganic molecular entity transmembrane transporter activity	-0.225384731	0.028261065
BP	postsynapse organization	-0.265811601	0.028868143
MF	natural killer cell lectin-like receptor binding	0.689866764	0.029077655
MF	potassium channel activity	-0.403849226	0.029540083
BP	apoptotic process	0.211524221	0.029540083
BP	negative regulation of hemopoiesis	0.481249496	0.029916997
BP	response to interleukin-1	0.493479964	0.029978659
BP	inflammatory response to antigenic stimulus	0.517527165	0.030075783
BP	regulation of viral life cycle	0.4998067	0.030133491
BP	regulation of cytokine production involved in inflammatory response	0.687582189	0.030857576
BP	positive regulation of reactive oxygen species metabolic process	0.497446298	0.030960555
BP	regulation of proteolysis	0.276070055	0.031231688
BP	negative regulation of response to biotic stimulus	0.527589372	0.031365686
BP	positive regulation of interleukin-6 production	0.492409027	0.031383892
BP	negative regulation of endopeptidase activity	0.434688277	0.031849
MF	signaling receptor activator activity	0.324094997	0.031849
CC	synaptic vesicle	-0.261753652	0.031849
MF	transferase activity, transferring phosphorus-containing groups	-0.236399621	0.031866335
BP	cation homeostasis	0.273372004	0.031946608
BP	astrocyte development	0.642524478	0.032298882
BP	negative regulation of viral genome replication	0.682477991	0.032298882
CC	cytosolic ribosome	-0.295155812	0.033259572
BP	cytoplasmic translation	-0.289138105	0.033361318
BP	cellular response to tumor necrosis factor	0.403101004	0.03358253
BP	cellular response to lipid	0.293156792	0.03418782
BP	regulation of production of molecular mediator of immune response	0.424710366	0.034681496
BP	regulation of wound healing	0.433255559	0.034791325
BP	movement in host	0.524683979	0.034868447
BP	cellular cation homeostasis	0.29039762	0.035036473
MF	endopeptidase regulator activity	0.401756938	0.035414769
BP	regulation of granulocyte chemotaxis	0.537738864	0.035524908
BP	supramolecular fiber organization	0.243152583	0.035599162
BP	positive regulation of protein modification process	0.244563268	0.035733622
BP	cell part morphogenesis	-0.196783493	0.035733622
MF	cysteine-type endopeptidase activity	0.537143309	0.035813875
CC	intrinsic component of presynaptic membrane	-0.320171357	0.03593961
BP	negative regulation of response to DNA damage stimulus	0.652890992	0.036318517
BP	positive regulation of leukocyte migration	0.364088846	0.037079131
BP	response to interferon-beta	0.536082135	0.037271847
BP	cellular ion homeostasis	0.284971423	0.037421594
CC	Golgi cisterna	0.597345944	0.037825016
BP	camera-type eye development	0.339780209	0.037825016
MF	cargo receptor activity	0.578693854	0.038306232
BP	positive regulation of programmed cell death	0.273337071	0.038306232
CC	multivesicular body	0.534325337	0.038543759
BP	interleukin-1 beta production	0.487088213	0.038743194
MF	phosphotransferase activity, alcohol group as acceptor	-0.235431666	0.039088459
BP	regulation of endocytosis	0.322382314	0.039302142
BP	positive regulation of T cell differentiation	0.427960365	0.039450469
MF	glycosaminoglycan binding	0.336556172	0.040182541
BP	negative regulation of peptidyl-tyrosine phosphorylation	0.531080363	0.040356627
BP	negative regulation of cytokine production	0.361201656	0.040726782
BP	positive regulation of phosphorus metabolic process	0.247912981	0.041177917
BP	positive regulation of phosphate metabolic process	0.247912981	0.041177917
BP	antimicrobial humoral immune response mediated by antimicrobial peptide	0.505680811	0.041340472
CC	mitochondrial intermembrane space	0.516764994	0.041452109
BP	carbohydrate catabolic process	-0.389866897	0.041697178
BP	negative regulation of programmed cell death	0.241235909	0.042429524
MF	kinase activity	-0.230640962	0.04258935
BP	dendritic spine morphogenesis	-0.38500903	0.043066661
CC	ribosome	-0.272768709	0.043066661
CC	distal axon	-0.226834606	0.043320359
BP	negative regulation of cell-substrate adhesion	0.581431035	0.043370737
MF	protease binding	0.412369553	0.043534659
BP	regulation of lipid biosynthetic process	0.404589029	0.043642083
CC	endosome	0.230061691	0.043642083
BP	plasma membrane bounded cell projection morphogenesis	-0.193963366	0.043642083
BP	negative regulation of peptidase activity	0.396893838	0.04372017
BP	positive regulation of leukocyte proliferation	0.396678029	0.04372017
BP	negative regulation of wound healing	0.513915493	0.044191701
BP	positive regulation of innate immune response	0.488064209	0.044282873
CC	integral component of endoplasmic reticulum membrane	0.465890861	0.044282873
CC	intrinsic component of endoplasmic reticulum membrane	0.465890861	0.044282873
BP	cellular extravasation	0.455024768	0.044282873
BP	dendritic spine development	-0.308130709	0.044282873
BP	positive regulation of MAPK cascade	0.275565126	0.044282873
CC	axon	-0.192668018	0.044282873
BP	cell projection morphogenesis	-0.195480748	0.045008997
MF	transmembrane transporter activity	-0.194645176	0.045008997
BP	ion homeostasis	0.269176409	0.045023785
BP	regulation of lipid metabolic process	0.324599733	0.045066077
BP	negative regulation of cell projection organization	0.32264492	0.045155455
MF	ion channel activity	-0.252687461	0.045429238
BP	erythrocyte differentiation	0.422344838	0.046311772
BP	positive regulation of interleukin-1 beta production	0.578035393	0.046355326
BP	apoptotic cell clearance	0.621385731	0.047376126
BP	inorganic ion homeostasis	0.272981512	0.047376126
CC	sodium channel complex	-0.566226023	0.048187507
BP	epithelial cell apoptotic process	0.447781109	0.04849008
MF	metallopeptidase activity	-0.564271072	0.04856785
BP	regulation of interleukin-1 production	0.447151389	0.04856785
BP	regulation of reactive oxygen species metabolic process	0.385926563	0.048568678
BP	negative regulation of response to stimulus	0.217119424	0.049998187
