## Supplementary Table 4 for "Spatial Transcriptomics of Meningeal Inflammation Reveals Inflammatory Gene Signatures in Adjacent Brain Parenchyma"

Description	enrichmentScore	pvalue	p.adjust	rank
defense response to other organism	0.688299147	3.05E-16	4.74E-13	145
biological process involved in interspecies interaction between organisms	0.624258759	1.15E-15	7.49E-13	145
defense response	0.604786156	1.45E-15	7.49E-13	156
response to external biotic stimulus	0.62897798	8.23E-15	2.13E-12	145
response to other organism	0.62897798	8.23E-15	2.13E-12	145
response to biotic stimulus	0.620521545	6.51E-15	2.13E-12	145
innate immune response	0.691535214	1.13E-13	2.50E-11	145
extracellular space	0.569585251	1.37E-13	2.66E-11	103
immune response	0.580655245	6.61E-13	1.14E-10	155
adaptive immune response based on somatic recombination of immune receptors built from immunoglobulin superfamily domains	0.785706766	4.49E-12	6.97E-10	16
immune system process	0.497628192	9.59E-12	1.35E-09	171
extracellular region	0.50480999	1.62E-11	2.10E-09	104
immunoglobulin mediated immune response	0.847884356	2.48E-11	2.76E-09	16
B cell mediated immunity	0.847884356	2.48E-11	2.76E-09	16
adaptive immune response	0.737010753	6.52E-11	6.76E-09	16
lymphocyte mediated immunity	0.753811137	9.36E-11	9.08E-09	16
regulation of immune system process	0.552333135	1.35E-10	1.23E-08	160
leukocyte mediated immunity	0.683804293	5.72E-10	4.93E-08	22
positive regulation of immune system process	0.605210907	1.01E-09	8.27E-08	155
immune effector process	0.608062293	3.76E-09	2.92E-07	183
response to stress	0.430726239	5.66E-09	4.19E-07	157
antigen processing and presentation of exogenous peptide antigen	0.870430592	8.17E-09	5.52E-07	16
antigen processing and presentation of exogenous antigen	0.870430592	8.17E-09	5.52E-07	16
antigen processing and presentation of peptide antigen	0.806940939	3.21E-08	2.08E-06	43
response to external stimulus	0.419024136	1.33E-07	8.27E-06	163
response to interferon-gamma	0.777843206	2.07E-07	1.24E-05	118
antigen processing and presentation	0.752478488	2.15E-07	1.24E-05	16
regulation of immune response	0.584053598	2.25E-07	1.25E-05	189
vacuole	0.542268024	2.35E-07	1.26E-05	97
lytic vacuole	0.547117328	3.84E-07	1.93E-05	97
lysosome	0.547117328	3.84E-07	1.93E-05	97
regulation of immune effector process	0.62853187	5.75E-07	2.74E-05	183
identical protein binding	0.445316329	5.83E-07	2.74E-05	109
positive regulation of immune response	0.613713268	6.76E-07	3.03E-05	22
response to bacterium	0.571129452	6.83E-07	3.03E-05	144
cell surface	0.495544948	7.91E-07	3.41E-05	44
positive regulation of adaptive immune response	0.797939101	2.78E-06	1.17E-04	43
positive regulation of immune effector process	0.717525733	2.94E-06	1.17E-04	54
regulation of adaptive immune response	0.758591495	2.88E-06	1.17E-04	43
positive regulation of leukocyte activation	0.667644961	3.20E-06	1.21E-04	155
positive regulation of cell activation	0.667644961	3.20E-06	1.21E-04	155
side of membrane	0.53235483	3.68E-06	1.36E-04	44
endocytic vesicle	0.664459065	4.23E-06	1.53E-04	130
external side of plasma membrane	0.604512951	4.39E-06	1.55E-04	44
cell killing	0.684349791	5.17E-06	1.78E-04	182
positive regulation of lymphocyte activation	0.705927968	6.61E-06	2.23E-04	120
peptide binding	0.590319044	7.18E-06	2.37E-04	56
regulation of response to biotic stimulus	0.677717174	8.29E-06	2.68E-04	145
positive regulation of response to stimulus	0.39530598	1.10E-05	3.48E-04	196
regulation of cell-cell adhesion	0.614672407	1.18E-05	3.67E-04	103
regulation of cell activation	0.567881469	1.21E-05	3.69E-04	120
negative regulation of neuron projection development	0.669350373	1.33E-05	3.91E-04	37
regulation of cell differentiation	0.434307855	1.32E-05	3.91E-04	121
leukocyte cell-cell adhesion	0.597091065	1.52E-05	4.38E-04	155
inflammatory response	0.523784476	1.60E-05	4.52E-04	156
regulation of defense response	0.583129832	1.75E-05	4.85E-04	156
positive regulation of defense response	0.690319869	1.99E-05	5.24E-04	156
amide binding	0.550074431	1.93E-05	5.24E-04	83
response to cytokine	0.517538815	1.99E-05	5.24E-04	118
regulation of cytokine production	0.559880889	2.28E-05	5.70E-04	155
phagocytic vesicle	0.685798363	2.31E-05	5.70E-04	130
positive regulation of T cell activation	0.711781561	2.28E-05	5.70E-04	155
positive regulation of adaptive immune response based on somatic recombination of immune receptors built from immunoglobulin superfamily domains	0.794995912	2.27E-05	5.70E-04	43
regulation of cell killing	0.729987729	2.36E-05	5.74E-04	73
positive regulation of response to external stimulus	0.595782364	2.45E-05	5.78E-04	163
regulation of leukocyte activation	0.571613738	2.54E-05	5.78E-04	155
cytokine production	0.541925321	2.47E-05	5.78E-04	155
regulation of cell adhesion	0.512066194	2.57E-05	5.78E-04	103
cell activation	0.476093812	2.57E-05	5.78E-04	170
negative regulation of cell projection organization	0.614216529	2.63E-05	5.83E-04	37
positive regulation of cytokine production	0.624711518	3.40E-05	7.44E-04	85
cellular response to interferon-gamma	0.75157962	4.15E-05	8.77E-04	111
negative regulation of cell adhesion	0.676909085	4.18E-05	8.77E-04	103
positive regulation of neuron death	0.783470204	4.17E-05	8.77E-04	56
regulation of lymphocyte activation	0.61016257	4.28E-05	8.78E-04	120
leukocyte mediated cytotoxicity	0.717863105	4.30E-05	8.78E-04	182
regulation of adaptive immune response based on somatic recombination of immune receptors built from immunoglobulin superfamily domains	0.746742926	5.15E-05	0.001039356	43
positive regulation of protein metabolic process	0.454342467	5.26E-05	0.001047939	115
defense response to bacterium	0.640065349	6.07E-05	0.001168168	140
regulation of T cell activation	0.641873833	6.17E-05	0.001168168	120
regulation of myeloid cell differentiation	0.743055811	6.16E-05	0.001168168	49
positive regulation of leukocyte mediated immunity	0.708500725	6.04E-05	0.001168168	43
complement activation	0.774253872	6.79E-05	0.001271271	15
positive regulation of gene expression	0.485409196	7.45E-05	0.001377362	173
production of molecular mediator of immune response	0.737994476	7.71E-05	0.001404528	16
positive regulation of leukocyte cell-cell adhesion	0.666844592	7.96E-05	0.001404528	120
negative regulation of cellular component organization	0.48793086	7.93E-05	0.001404528	105
negative regulation of cell activation	0.699889447	7.94E-05	0.001404528	54
regulation of protein metabolic process	0.390644937	8.05E-05	0.001404528	115
regulation of leukocyte mediated immunity	0.653418157	8.34E-05	0.001439229	183
positive regulation of leukocyte differentiation	0.769223203	8.54E-05	0.001442412	49
positive regulation of hemopoiesis	0.769223203	8.54E-05	0.001442412	49
lysosomal membrane	0.658012036	8.76E-05	0.001447019	54
lytic vacuole membrane	0.658012036	8.76E-05	0.001447019	54
regulation of leukocyte mediated cytotoxicity	0.76842793	8.86E-05	0.00144908	73
cellular component organization	0.317377636	1.01E-04	0.001633264	115
protein homodimerization activity	0.563271459	1.12E-04	0.001799252	43
cellular response to molecule of bacterial origin	0.682854895	1.14E-04	0.001812414	115
regulation of response to stimulus	0.34101078	1.16E-04	0.001812414	196
regulation of leukocyte cell-cell adhesion	0.625844048	1.18E-04	0.001830356	120
vacuolar membrane	0.624688241	1.25E-04	0.001883453	62
positive regulation of cell-cell adhesion	0.624680315	1.25E-04	0.001883453	120
leukocyte activation	0.475789422	1.24E-04	0.001883453	121
response to stimulus	0.31477058	1.33E-04	0.001980613	157
regulation of hemopoiesis	0.625980661	1.37E-04	0.002022172	90
cell-cell adhesion	0.466261143	1.42E-04	0.002075935	155
protein-containing complex binding	0.391725466	1.52E-04	0.002199424	65
regulation of lymphocyte mediated immunity	0.689483092	1.55E-04	0.00223016	183
humoral immune response	0.646056991	1.61E-04	0.002300825	155
cellular response to lipopolysaccharide	0.681438366	1.72E-04	0.002401687	111
regulation of response to stress	0.454021908	1.71E-04	0.002401687	192
cellular component organization or biogenesis	0.314195741	2.14E-04	0.002970897	115
transition metal ion homeostasis	0.7470179	2.49E-04	0.003419107	48
regulation of innate immune response	0.672562669	2.69E-04	0.003662908	145
positive regulation of metabolic process	0.342685925	3.12E-04	0.004217044	121
regulation of locomotion	0.414643642	3.23E-04	0.004320311	102
regulation of cell motility	0.430339798	3.50E-04	0.004644971	102
positive regulation of lymphocyte mediated immunity	0.737368085	3.65E-04	0.004758711	43
positive regulation of macromolecule metabolic process	0.358225203	3.65E-04	0.004758711	169
regulation of leukocyte differentiation	0.625168445	3.98E-04	0.005154923	49
cellular response to biotic stimulus	0.649328682	4.23E-04	0.005391309	115
immune system development	0.464166077	4.27E-04	0.005391309	103
hematopoietic or lymphoid organ development	0.464166077	4.27E-04	0.005391309	103
positive regulation of cell death	0.473012504	4.40E-04	0.005515235	192
leukocyte differentiation	0.530632137	4.49E-04	0.005574825	54
molecular adaptor activity	-0.514929004	4.92E-04	0.006020778	152
positive regulation of ERK1 and ERK2 cascade	0.664560961	4.91E-04	0.006020778	60
myeloid cell differentiation	0.599995929	5.05E-04	0.006028196	49
myeloid leukocyte differentiation	0.652940123	4.98E-04	0.006028196	49
protein dimerization activity	0.480746944	5.02E-04	0.006028196	43
gliogenesis	0.474445844	5.11E-04	0.006052841	94
regulation of mononuclear cell proliferation	0.640805243	5.49E-04	0.006343459	155
regulation of leukocyte proliferation	0.640805243	5.49E-04	0.006343459	155
cell adhesion	0.398354905	5.51E-04	0.006343459	106
animal organ development	0.345554266	5.40E-04	0.006343459	178
early endosome	0.613618583	5.85E-04	0.006675424	44
protein-macromolecule adaptor activity	-0.540045211	5.92E-04	0.006709201	152
positive regulation of cell adhesion	0.520780088	6.04E-04	0.006802032	103
viral process	0.615348347	6.11E-04	0.006824396	126
regulation of cell population proliferation	0.383036297	6.33E-04	0.00702289	120
late endosome	0.581780766	6.54E-04	0.007147574	130
cell differentiation	0.316774975	6.58E-04	0.007147574	106
cellular developmental process	0.316774975	6.58E-04	0.007147574	106
positive regulation of cellular process	0.302934253	6.64E-04	0.007161259	139
cellular response to cytokine stimulus	0.473263931	7.27E-04	0.007790421	118
gene expression	0.321493497	7.35E-04	0.007823264	122
positive regulation of cell motility	0.4722773	7.48E-04	0.00790556	94
positive regulation of biological process	0.296676302	7.56E-04	0.00792876	121
regulation of cell migration	0.424323673	8.22E-04	0.008570331	102
hemopoiesis	0.454631375	8.28E-04	0.008575791	103
lymphocyte activation	0.464274477	8.37E-04	0.008605926	192
regulation of response to external stimulus	0.438595553	8.57E-04	0.008759467	194
negative regulation of leukocyte activation	0.717534957	8.75E-04	0.008884672	54
regulation of ERK1 and ERK2 cascade	0.634532959	9.02E-04	0.009096909	60
regulation of lymphocyte proliferation	0.630417552	9.41E-04	0.009425924	155
ion homeostasis	0.452108071	9.93E-04	0.009460377	62
cation homeostasis	0.452108071	9.93E-04	0.009460377	62
inorganic ion homeostasis	0.452108071	9.93E-04	0.009460377	62
positive regulation of nitrogen compound metabolic process	0.350652552	9.74E-04	0.009460377	121
cytoplasmic vesicle	0.339348241	9.65E-04	0.009460377	56
intracellular vesicle	0.339348241	9.65E-04	0.009460377	56
vesicle	0.33558646	9.81E-04	0.009460377	56
negative regulation of cellular process	0.315026395	9.89E-04	0.009460377	127
activation of immune response	0.580114636	0.001006526	0.009531313	22
positive regulation of inflammatory response	0.711257474	0.001017949	0.009581063	156
developmental process	0.295944001	0.00104007	0.009730289	109
signaling receptor binding	0.368444071	0.001121709	0.01043122	80
viral life cycle	0.645989498	0.001135146	0.010493347	126
cell population proliferation	0.357144348	0.001200096	0.0110281	120
positive regulation of locomotion	0.464019492	0.001222179	0.011164967	94
anatomical structure development	0.292848256	0.001242556	0.011284735	109
glial cell development	0.5381886	0.001296525	0.011706415	66
interleukin-6 production	0.701027634	0.001420449	0.012677912	136
regulation of interleukin-6 production	0.701027634	0.001420449	0.012677912	136
cytokine-mediated signaling pathway	0.599993851	0.001547367	0.013731775	136
regulation of viral process	0.676947815	0.001573946	0.013864812	126
regulation of metabolic process	0.302313225	0.001580214	0.013864812	115
regulation of developmental process	0.323889963	0.001633562	0.014219466	102
regulation of macromolecule metabolic process	0.31423021	0.001638947	0.014219466	169
biological process involved in symbiotic interaction	0.621061619	0.001649967	0.014235551	126
positive regulation of programmed cell death	0.453901114	0.001672277	0.014348322	192
lipid biosynthetic process	0.558019056	0.001771789	0.015118618	68
chemical homeostasis	0.385230423	0.001930868	0.016386	62
endosome	0.412833159	0.001953731	0.016489913	45
T cell activation	0.477548062	0.001987797	0.016686752	155
response to molecule of bacterial origin	0.559835636	0.001999874	0.01669787	157
multicellular organism development	0.286033004	0.002090411	0.017360473	109
negative regulation of locomotion	0.538405112	0.002104908	0.017387882	85
positive regulation of leukocyte proliferation	0.665777367	0.002290526	0.018821091	155
endocytic vesicle membrane	0.682331748	0.002358706	0.019279314	130
leukocyte proliferation	0.54775795	0.002412362	0.019614651	243
regulation of multicellular organismal development	0.353926411	0.002472855	0.020001789	102
regulation of lipid metabolic process	0.585578405	0.002540254	0.020440491	63
positive regulation of cell migration	0.456388382	0.00259712	0.020790346	94
response to toxic substance	0.605058554	0.002702052	0.021519418	81
regulation of gene expression	0.31495637	0.002757943	0.021852473	121
supramolecular fiber organization	0.45674817	0.00283755	0.022359419	106
regulation of inflammatory response	0.570674005	0.002850718	0.022359419	156
astrocyte differentiation	0.623257785	0.002881646	0.022488419	45
positive regulation of cell differentiation	0.403027532	0.002923834	0.022703569	118
regulation of cell death	0.338602201	0.002965112	0.022909543	115
MAPK cascade	0.445339145	0.00300229	0.023081964	63
mononuclear cell proliferation	0.548278711	0.003032265	0.023197577	192
cellular lipid metabolic process	0.439100454	0.003315009	0.025236316	138
positive regulation of cellular metabolic process	0.328429002	0.00335477	0.025414425	121
protein stabilization	0.60136084	0.003413053	0.025726875	116
negative regulation of immune system process	0.497642806	0.003462277	0.025726875	90
transmembrane transporter complex	-0.30883246	0.003445939	0.025726875	218
transporter complex	-0.30883246	0.003445939	0.025726875	218
response to chemical	0.297538615	0.003520944	0.02603822	162
homeostatic process	0.333721494	0.003615515	0.026610875	73
adenylate cyclase-modulating G protein-coupled receptor signaling pathway	-0.445378624	0.003743271	0.027421223	309
system development	0.28571332	0.003762825	0.027435055	109
response to organic substance	0.312208466	0.003789377	0.027499543	160
multicellular organismal process	0.275331839	0.003829667	0.027662662	109
positive regulation of apoptotic process	0.444372296	0.004159587	0.029906658	192
positive regulation of MAPK cascade	0.490175815	0.004201463	0.030068532	63
lipid metabolic process	0.42133925	0.004419939	0.031343223	99
plasma membrane protein complex	0.401705265	0.004404777	0.031343223	44
lymphocyte proliferation	0.53911709	0.004530643	0.031982223	240
regulation of nitrogen compound metabolic process	0.301309006	0.004600847	0.032330841	121
negative regulation of cell migration	0.538520783	0.004623579	0.032344225	85
biological regulation	0.282440287	0.004875583	0.033954169	107
regulation of multicellular organismal process	0.301152287	0.004979897	0.034525803	109
cellular component disassembly	0.484596853	0.005048823	0.034848096	119
ERK1 and ERK2 cascade	0.531136764	0.005164043	0.03548566	60
metal ion homeostasis	0.437864901	0.005219889	0.035711402	52
response to lipopolysaccharide	0.554339536	0.005310188	0.036169836	111
regulation of neuron projection development	0.392678431	0.005566471	0.037749911	103
regulation of primary metabolic process	0.296279341	0.005601513	0.037822389	121
negative regulation of gene expression	0.436108077	0.005644262	0.037946054	85
positive regulation of chemotaxis	0.610278274	0.005800923	0.038664522	85
negative regulation of multicellular organismal process	0.387334616	0.005796592	0.038664522	168
regulation of MAPK cascade	0.458860841	0.006152119	0.040830089	63
positive regulation of peptidyl-tyrosine phosphorylation	0.597199549	0.006295369	0.041603015	94
positive regulation of phosphorylation	0.431198547	0.006408133	0.042103139	94
positive regulation of cell population proliferation	0.390457402	0.00642527	0.042103139	160
external encapsulating structure	0.481686017	0.006509804	0.042300108	153
extracellular matrix	0.481686017	0.006509804	0.042300108	153
negative regulation of cell motility	0.521716996	0.006652741	0.043048776	85
positive regulation of biosynthetic process	0.3666315	0.006856997	0.044186372	127
cellular ion homeostasis	0.423852283	0.006962561	0.044497356	62
cellular cation homeostasis	0.423852283	0.006962561	0.044497356	62
cell migration	0.324645861	0.006995286	0.044523278	94
neuroinflammatory response	0.645089116	0.007106722	0.045047916	85
protein complex oligomerization	0.628910397	0.00718517	0.045360037	21
positive regulation of transmembrane transport	0.499277053	0.007294929	0.045866498	52
negative regulation of biological process	0.279883852	0.007480814	0.046845581	127
positive regulation of endocytosis	0.59049081	0.007705505	0.04805883	56
positive regulation of protein phosphorylation	0.462254565	0.007928866	0.048863211	94
glial cell differentiation	0.452289165	0.007878902	0.048863211	94
collagen-containing extracellular matrix	0.487949462	0.007925635	0.048863211	103
