## Supplementary Table 5 for "Spatial Transcriptomics of Meningeal Inflammation Reveals Inflammatory Gene Signatures in Adjacent Brain Parenchyma"

Description	enrichmentScore	pvalue	p.adjust	rank
antigen processing and presentation	0.8966442985862108	1.1596535618282288e-9	1.0413688985217494e-6	66
antigen processing and presentation of peptide antigen	0.8966442985862108	1.1596535618282288e-9	1.0413688985217494e-6	66
positive regulation of adaptive immune response	0.8225602586738185	6.039960679809987e-7	3.6159231269795785e-4	82
adaptive immune response based on somatic recombination of immune receptors built from immunoglobulin superfamily domains	0.6716136322380601	9.311398536014539e-7	4.180817942670528e-4	103
lymphocyte mediated immunity	0.6380534444810677	2.004196247027561e-6	7.199072919322999e-4	103
external side of plasma membrane	0.5339080467776366	5.27318027965539e-6	0.0015784386303768466	69
adaptive immune response	0.5680827065308891	9.104961746426853e-6	0.0023360730423689466	103
leukocyte mediated immunity	0.5667950305849101	1.1509941067098071e-5	0.002583981769563517	103
positive regulation of immune system process	0.41441617042522594	2.63913474168307e-5	0.005266539995625326	103
lysosomal membrane	0.7107019848159243	4.005475245611745e-5	0.006539848673744267	82
lytic vacuole membrane	0.7107019848159243	4.005475245611745e-5	0.006539848673744267	82
positive regulation of immune response	0.4884380135093076	6.606436769117319e-5	0.009837827191914514	103
regulation of adaptive immune response	0.6835993002492339	7.12092168679781e-5	0.009837827191914514	82
cell surface	0.35280601595191047	8.595878048599768e-5	0.01102728355377513	117
cell killing	0.6361170259319113	1.0167927585156427e-4	0.011589865750972357	109
side of membrane	0.38589405294610335	1.0325047439619026e-4	0.011589865750972357	69
vacuolar membrane	0.6701330693923379	1.1607571661409481e-4	0.012263058061112603	82
immunoglobulin mediated immune response	0.667197749721961	2.031166505815975e-4	0.01919986865497627	103
B cell mediated immunity	0.667197749721961	2.031166505815975e-4	0.01919986865497627	103
positive regulation of immune effector process	0.6155757427410139	2.2514520816208745e-4	0.01925527589805281	177
regulation of immune response	0.41250460554085644	2.2514520816208745e-4	0.01925527589805281	103
extracellular space	0.3028651533055443	2.4282357464228748e-4	0.01982323363897947	144
regulation of immune system process	0.3205617740271403	2.731865148464217e-4	0.02133230350713797	112
positive regulation of apoptotic process	-0.46954046438255315	3.1092725806916696e-4	0.021637459066214847	71
positive regulation of programmed cell death	-0.46954046438255315	3.1092725806916696e-4	0.021637459066214847	71
neuron projection morphogenesis	-0.2993930620187887	3.239092895172561e-4	0.021637459066214847	109
extracellular region	0.2694046713885106	3.2528474097316305e-4	0.021637459066214847	144
immune effector process	0.4599443978169511	4.091489537286051e-4	0.026243982889163384	103
regulation of adaptive immune response based on somatic recombination of immune receptors built from immunoglobulin superfamily domains	0.6484381915500504	4.5436761164491203e-4	0.028139456224629725	82
memory	-0.49251317108043047	4.897345096667625e-4	0.028834408030968536	170
plasma membrane bounded cell projection morphogenesis	-0.29599404392496315	4.976985795991228e-4	0.028834408030968536	109
positive regulation of cell death	-0.4169765992071805	5.252924274579085e-4	0.029482037491075114	71
cell projection morphogenesis	-0.2921769315003313	6.954540636832043e-4	0.03719268438249142	109
cell part morphogenesis	-0.2895022222316647	7.040931341897039e-4	0.03719268438249142	109
peptide binding	0.42828503301792065	7.556678810879212e-4	0.0376994309564974	82
regulation of immune effector process	0.5460008629886718	7.465083832372766e-4	0.0376994309564974	177
phagocytic vesicle	0.6147998670717488	9.150268257399718e-4	0.04213815843664075	96
immune response	0.3155458306267514	9.076880034413045e-4	0.04213815843664075	103
neuron projection development	-0.24788231430685428	8.908635831067264e-4	0.04213815843664075	109
positive regulation of leukocyte mediated immunity	0.6524300273304271	0.0010356870825565386	0.045368146348086426	82
immune system process	0.25366441723723937	0.0010133168935312173	0.045368146348086426	120
cellular component morphogenesis	-0.27724037509746247	0.0011416495187032722	0.04881910799026373	109
