## Supplementary Table 6 for "Spatial Transcriptomics of Meningeal Inflammation Reveals Inflammatory Gene Signatures in Adjacent Brain Parenchyma"

Description	enrichmentScore	pvalue	p.adjust	rank
extracellular space	0.5864208800361833	2.9645797783254513e-13	3.815414174704856e-10	87
adaptive immune response based on somatic recombination of immune receptors built from immunoglobulin superfamily domains	0.769095517334553	8.239195756525479e-11	1.767307489774715e-8	16
response to biotic stimulus	0.5872992025876467	3.324469670283222e-11	1.767307489774715e-8	67
response to external biotic stimulus	0.5868885408198542	7.044897402610175e-11	1.767307489774715e-8	67
response to other organism	0.5868885408198542	7.044897402610175e-11	1.767307489774715e-8	67
defense response	0.5555942646934853	4.434596615993944e-11	1.767307489774715e-8	109
immunoglobulin mediated immune response	0.8244243918648434	1.480496263596294e-10	2.329832434104143e-8	16
B cell mediated immunity	0.8244243918648434	1.480496263596294e-10	2.329832434104143e-8	16
biological process involved in interspecies interaction between organisms	0.5734236408735092	1.6292534504224775e-10	2.329832434104143e-8	67
lymphocyte mediated immunity	0.7349105146640578	1.936124779242833e-10	2.491792590885526e-8	16
adaptive immune response	0.7448454734963363	2.257724644543366e-10	2.6415378341157382e-8	16
response to stress	0.4775772296359	3.930052401952547e-10	4.214981201094107e-8	109
extracellular region	0.5019307470948953	8.717723736605864e-10	8.630546499239805e-8	87
leukocyte mediated immunity	0.6912420155779149	1.1690092467564516e-9	9.403218128597207e-8	31
lytic vacuole	0.6394604595556916	1.1336244377178593e-9	9.403218128597207e-8	81
lysosome	0.6394604595556916	1.1336244377178593e-9	9.403218128597207e-8	81
defense response to other organism	0.5888913023859317	1.8029144620403784e-9	1.3649123015564512e-7	66
antigen processing and presentation of exogenous peptide antigen	0.8881868016409723	2.093485016208613e-9	1.418060639926571e-7	10
antigen processing and presentation of exogenous antigen	0.8881868016409723	2.093485016208613e-9	1.418060639926571e-7	10
cell surface	0.5788436956327652	4.21194643007257e-9	2.710387527751699e-7	51
vacuole	0.6026639050113982	6.043961506009667e-9	3.7040849801116384e-7	81
antigen processing and presentation of peptide antigen	0.8049619774592833	8.093351164095095e-9	4.6440939618827197e-7	10
positive regulation of immune system process	0.5997284391679135	8.311579791797821e-9	4.6440939618827197e-7	58
immune response	0.534997627117612	8.660315080433976e-9	4.6440939618827197e-7	66
innate immune response	0.5972820796317199	1.0385643526320338e-8	5.34652928734971e-7	108
immune effector process	0.5981525978974547	4.598166675442763e-8	2.2760925043441677e-6	31
antigen processing and presentation of peptide antigen via MHC class II	0.8595937896560303	5.4404481769485314e-8	2.5006631441902713e-6	10
antigen processing and presentation of peptide or polysaccharide antigen via MHC class II	0.8595937896560303	5.4404481769485314e-8	2.5006631441902713e-6	10
immune system process	0.46255767408772763	6.628156233644447e-8	2.941530025069105e-6	111
peptide binding	0.7001637563230529	9.491512942342771e-8	4.0718590522650485e-6	42
positive regulation of immune response	0.6654507087559337	1.1052948902557462e-7	4.445357886747329e-6	31
antigen processing and presentation	0.7280339499433868	1.103951104026128e-7	4.445357886747329e-6	10
regulation of immune system process	0.516344379572473	1.4623617812768992e-7	5.7032109469799066e-6	111
amide binding	0.6591282699950038	3.202702788944585e-7	1.2123172027563766e-5	73
gene expression	0.3937007736214748	4.868975559194477e-7	1.790391869909512e-5	185
response to external stimulus	0.4344483723431454	9.614627427624524e-7	3.4372293053757675e-5	109
external side of plasma membrane	0.6110761786393695	1.118889257252989e-6	3.7895012475910444e-5	45
protein-containing complex binding	0.4888677575198346	1.0978358771716873e-6	3.7895012475910444e-5	69
regulation of immune response	0.5667864504383763	1.1975570899247451e-6	3.951938396751659e-5	31
positive regulation of adaptive immune response	0.7911379954811384	1.9097388490739344e-6	6.144584746895384e-5	31
side of membrane	0.5395601503589641	2.2206099797645826e-6	6.970548887700043e-5	45
lysosomal membrane	0.7753538992975704	2.465800423663429e-6	7.380198012220542e-5	54
lytic vacuole membrane	0.7753538992975704	2.465800423663429e-6	7.380198012220542e-5	54
vacuolar membrane	0.7328734211915401	2.6676731809887102e-6	7.802944054391978e-5	54
regulation of adaptive immune response	0.7731200236128142	2.7423311444277316e-6	7.843067073063312e-5	31
regulation of cell-cell adhesion	0.6631768630340119	3.6782812690971857e-6	1.0291191289843648e-4	66
response to interferon-gamma	0.7133037032019246	4.1536547861842075e-6	1.137394406344484e-4	31
positive regulation of T cell activation	0.7500543033111988	4.537288325910624e-6	1.1917326684585659e-4	18
positive regulation of leukocyte cell-cell adhesion	0.7500543033111988	4.537288325910624e-6	1.1917326684585659e-4	18
positive regulation of lymphocyte activation	0.6970441818141272	5.992467546023205e-6	1.5424611463463729e-4	26
positive regulation of immune effector process	0.6667058259475309	9.186120894519549e-6	2.318144625734639e-4	31
production of molecular mediator of immune response	0.7537020980800612	2.247588256859426e-5	5.465846095979755e-4	10
negative regulation of neuron projection development	0.7227417966794406	2.2769806789464173e-5	5.465846095979755e-4	48
positive regulation of response to stimulus	0.42482098079305125	2.2933619983131842e-5	5.465846095979755e-4	109
positive regulation of adaptive immune response based on somatic recombination of immune receptors built from immunoglobulin superfamily domains	0.7746985220094559	2.5904858339086264e-5	6.061736851346185e-4	31
regulation of leukocyte cell-cell adhesion	0.6709749889079449	2.7034257171972156e-5	6.21305160363003e-4	18
regulation of cell adhesion	0.5397475496313315	2.8402320461820783e-5	6.412944988484797e-4	54
positive regulation of cell-cell adhesion	0.6988131366500204	2.8973504255090942e-5	6.429120685569318e-4	18
positive regulation of neuron death	0.787849806588698	3.12176604715766e-5	6.80968288591849e-4	48
regulation of adaptive immune response based on somatic recombination of immune receptors built from immunoglobulin superfamily domains	0.7525425871992457	3.2579741477394716e-5	6.988354546901166e-4	31
cytoplasmic vesicle	0.42185793428479246	3.606700777496712e-5	7.486812742964949e-4	64
intracellular vesicle	0.42185793428479246	3.606700777496712e-5	7.486812742964949e-4	64
regulation of cell killing	0.7466686736305306	4.2233814713409536e-5	8.627765005739377e-4	87
endosome	0.5290962636884268	4.5700024079655695e-5	9.048604767771828e-4	79
structural molecule activity	0.42498178117999663	4.568856704058249e-5	9.048604767771828e-4	210
positive regulation of leukocyte activation	0.6172516076351794	4.895689272275327e-5	9.265811902085802e-4	26
response to bacterium	0.5196808962596057	4.878477893643456e-5	9.265811902085802e-4	97
positive regulation of cellular process	0.35515402724470707	4.776046884579203e-5	9.265811902085802e-4	111
regulation of T cell activation	0.6542024537509561	6.223141216701072e-5	0.0011607511225933738	18
late endosome	0.651484005493437	6.987989040481287e-5	0.0012847916992999166	93
positive regulation of cell activation	0.6070541123935048	7.882830402311456e-5	0.001428901792644344	26
negative regulation of cell projection organization	0.6512198842653742	8.493968409628335e-5	0.0015182968532210647	48
regulation of immune effector process	0.5738704187226835	9.321803309050657e-5	0.0016434466929792048	96
plasma membrane protein complex	0.5198077596354013	9.658427541530224e-5	0.0016657095668867828	10
positive regulation of biological process	0.3476495691643672	9.796894147384788e-5	0.0016657095668867828	157
macromolecule metabolic process	0.342565090801507	9.836357970737799e-5	0.0016657095668867828	221
humoral immune response	0.6579268793919354	1.0126325806035306e-4	0.001692543027580187	64
positive regulation of leukocyte mediated immunity	0.7170518710881285	1.2131187633880486e-4	0.0020016459595902803	31
regulation of lymphocyte activation	0.5763222363653864	1.3091082852706394e-4	0.0021326865356244467	66
negative regulation of cellular component organization	0.5069773200128521	1.536270090201243e-4	0.0024714745076112495	48
vesicle	0.40240817531953377	1.582583962881719e-4	0.002514550074356509	54
regulation of leukocyte mediated cytotoxicity	0.7537165670179731	1.8057033186713866e-4	0.002811782599429324	75
protein-containing complex	0.3404288418785011	1.813348529546495e-4	0.002811782599429324	132
negative regulation of cell activation	0.6768286807681432	2.0290612928072898e-4	0.0030722375104035083	54
regulation of myeloid cell differentiation	0.6762198833452895	2.0290612928072898e-4	0.0030722375104035083	58
positive regulation of cell adhesion	0.5826435409686458	2.4509877657727895e-4	0.003667931691336721	51
endocytic vesicle	0.6005082259007906	2.535713268787158e-4	0.003751106870033416	64
cell activation	0.42551102047035794	2.670278826922402e-4	0.0039052827843740127	111
cell killing	0.6235148314928824	2.738605852698937e-4	0.003945042935657194	87
leukocyte cell-cell adhesion	0.5704465081180674	2.7587712836763597e-4	0.003945042935657194	18
response to cytokine	0.4887235921742766	3.0156661860803705e-4	0.0042650136060279524	97
regulation of cytokine production	0.4981323604395728	3.2208125059729947e-4	0.0045056366252035265	109
protein dimerization activity	0.49524096315425603	3.2952854190586805e-4	0.004560249821858625	115
leukocyte differentiation	0.5369340170384188	3.3486195183266823e-4	0.004584758851155788	64
regulation of cell activation	0.5110726859233841	3.818562222110259e-4	0.005119259979016566	54
positive regulation of cytokine production	0.5353375909558937	3.810127558845482e-4	0.005119259979016566	109
positive regulation of leukocyte differentiation	0.6915079684145162	4.2224683899878373e-4	0.00544047814897163	58
positive regulation of hemopoiesis	0.6915079684145162	4.2224683899878373e-4	0.00544047814897163	58
positive regulation of lymphocyte mediated immunity	0.7185143817315223	4.2272557490067057e-4	0.00544047814897163	31
cytokine production	0.48508212626921626	4.1444379100112654e-4	0.00544047814897163	109
complement activation	0.7290492033292187	4.894449096369062e-4	0.00623678810596731	16
early endosome	0.6266694339208756	5.407319628788029e-4	0.0068227650610296	31
chemokine production	0.722606281269436	6.226253633708428e-4	0.007631608025316902	34
regulation of chemokine production	0.722606281269436	6.226253633708428e-4	0.007631608025316902	34
identical protein binding	0.3752509082193324	6.197189337852643e-4	0.007631608025316902	98
regulation of hemopoiesis	0.5657660709963102	6.446305025419584e-4	0.007758247502739538	58
cytosolic ribosome	0.4115097732392919	6.450135841438465e-4	0.007758247502739538	235
presynapse	-0.3219594485295088	6.558479585112126e-4	0.00777661270186196	176
protein homodimerization activity	0.5059865624816907	6.586253181841131e-4	0.00777661270186196	97
phagocytic vesicle	0.6311234414443128	7.470717429207018e-4	0.00874073939217221	31
ribosomal subunit	0.4083571383860389	7.92724017013046e-4	0.009191313602664777	235
cation homeostasis	0.5211076146492432	8.514698047699882e-4	0.009697713617159069	64
inorganic ion homeostasis	0.5211076146492432	8.514698047699882e-4	0.009697713617159069	64
defense response to bacterium	0.5532950556943242	8.899366946069717e-4	0.010046916894378706	64
regulation of leukocyte mediated immunity	0.6134531198531924	9.168030239890143e-4	0.01026022166846836	96
regulation of leukocyte activation	0.4971144062334112	9.958355055746688e-4	0.011048623238574126	54
regulation of myeloid leukocyte differentiation	0.6669334611771985	0.0010097215787293915	0.011106937366023306	58
metabolic process	0.3180688051384949	0.0010985855578148566	0.011982030617862039	159
immune system development	0.46603569440758463	0.0011363148907816375	0.012186977203633062	64
hematopoietic or lymphoid organ development	0.46603569440758463	0.0011363148907816375	0.012186977203633062	64
negative regulation of leukocyte activation	0.6894354837538738	0.0012184497758103892	0.012959874888165048	54
regulation of mononuclear cell proliferation	0.6056363387121142	0.0012813308025543416	0.013298973732963206	66
regulation of leukocyte proliferation	0.6056363387121142	0.0012813308025543416	0.013298973732963206	66
positive regulation of transmembrane transport	0.6054395989382804	0.0012813308025543416	0.013298973732963206	58
cytoplasmic translation	0.4261882974548552	0.0013076338863641465	0.013463398494005251	235
T cell activation	0.48465392202294016	0.001372424688349072	0.01401833788813695	18
T cell mediated immunity	0.70173527006652	0.0013853701622327569	0.01403914487239022	31
negative regulation of cell adhesion	0.6552328271412657	0.001431805240583833	0.014284754609545683	54
regulation of lymphocyte mediated immunity	0.6549308661044371	0.001431805240583833	0.014284754609545683	31
leukocyte activation	0.4374996875600668	0.0014801711815641404	0.01465369469748499	111
multivesicular body	0.6988574225891186	0.0014929684696401077	0.014667560461273425	93
positive regulation of myeloid cell differentiation	0.6977818613037536	0.0015198680811836938	0.014818713791541016	58
hemopoiesis	0.45275558879676003	0.0016629384236269194	0.016091742490284548	64
membrane protein complex	0.43124528176676113	0.0017072878698326905	0.016397608122945318	10
inflammatory response	0.44568843939775904	0.0017447097560799243	0.01663289967462861	109
synapse assembly	-0.46127739055953143	0.001838658598892034	0.017399658946868	242
endosome membrane	0.6435233964032638	0.0018623953304869386	0.0174956408053773	51
positive regulation of ERK1 and ERK2 cascade	0.6769409268677977	0.001945914699901133	0.018147769701251867	34
ribosome	0.4061281817389365	0.0020024573380436005	0.018540738086777798	206
organic substance metabolic process	0.3033458159979546	0.002022477636870673	0.018592347990375402	159
ion homeostasis	0.5088650745159792	0.0020605816822690396	0.01880828812113655	64
regulation of cell differentiation	0.38048380694398565	0.0021774016038750284	0.019734618761881418	77
homeostatic process	0.3801747061266011	0.002285411936772022	0.0205687074309482	111
GABA-ergic synapse	-0.48002043370185976	0.0024683219667559616	0.021908485318723605	176
lymphocyte activation	0.44823529564173026	0.002464812873788256	0.021908485318723605	66
synaptic signaling	-0.2186022830820608	0.002619980470059809	0.02309530729429434	176
cellular ion homeostasis	0.5252001616752298	0.0027179881350011805	0.02347685053521154	64
cellular cation homeostasis	0.5252001616752298	0.0027179881350011805	0.02347685053521154	64
leukocyte proliferation	0.5403257767777523	0.0027104612734769043	0.02347685053521154	79
regulation of leukocyte differentiation	0.5400253516958387	0.002756014181138123	0.023646601674165095	58
leukocyte mediated cytotoxicity	0.6300415259773078	0.0029499397795672328	0.02514286421392734	75
astrocyte differentiation	0.6328747344443942	0.003090537281745233	0.02616790448425076	53
negative regulation of immune system process	0.5121947081410996	0.003192692768831706	0.026509648990234877	111
regulation of lipid metabolic process	0.579556173331051	0.0031639439971780812	0.026509648990234877	66
positive regulation of multicellular organismal process	0.3630730456872207	0.0031893543469093334	0.026509648990234877	109
glial cell development	0.5478837662339862	0.003231417496596683	0.026659194346922634	53
regulated exocytosis	-0.347415364412178	0.0033595435279999333	0.027193286292678705	260
positive regulation of endocytosis	0.6298314633399973	0.003345947993379503	0.027193286292678705	83
structural constituent of ribosome	0.4040808021564876	0.0033578014020975828	0.027193286292678705	235
regulation of molecular function	0.3401541739021376	0.0035043579189242132	0.028188179010346637	107
negative regulation of cell migration	0.5725760980471338	0.003948784164130301	0.03156574670332731	75
gliogenesis	0.4630600584980925	0.004022779769983323	0.031604592029391226	84
positive regulation of transport	0.4157115411243332	0.004027313980435245	0.031604592029391226	96
regulation of protein metabolic process	0.34460826517860343	0.004020504977081497	0.031604592029391226	99
metal ion homeostasis	0.512630981472333	0.004088005808874382	0.03188644530922018	64
myeloid leukocyte differentiation	0.5877754258945537	0.004466426164063535	0.03401355309556077	64
myeloid cell differentiation	0.5081249490796894	0.004441559761739513	0.03401355309556077	64
lymphocyte differentiation	0.5237793386555106	0.004441479366684891	0.03401355309556077	62
anion binding	-0.2372462174168332	0.0044637522979871416	0.03401355309556077	245
positive regulation of gene expression	0.39546624921699197	0.004512520672409719	0.034162435914066515	109
postsynaptic membrane	-0.47854077253218885	0.004660861882785477	0.034572136793347856	258
sensory perception	0.5953119585415251	0.004635521059450982	0.034572136793347856	27
B cell activation	0.6163044786323416	0.004674088424275468	0.034572136793347856	54
cell-cell adhesion	0.40355142919179643	0.00461147945908537	0.034572136793347856	109
regulation of multicellular organismal process	0.31733737031838083	0.0047327343983828134	0.03480588097553532	111
cell population proliferation	0.35819681248188995	0.004778541824358012	0.03494308709061796	79
regulation of defense response	0.4318048370283885	0.004976615652095499	0.03618590024998253	165
regulation of cell population proliferation	0.36376553415710833	0.005043222353364453	0.03646419757741602	79
presynaptic membrane	-0.4554159838258168	0.005110222671882484	0.03653809210395976	173
cellular metal ion homeostasis	0.5161592732630804	0.005100289633264394	0.03653809210395976	64
neuron projection terminus	-0.49350813014238726	0.0051693001188213294	0.036756294215044484	216
mononuclear cell proliferation	0.533008036432699	0.0052050362211458635	0.036807041849531465	79
T cell differentiation	0.5865729955904182	0.005373245000646119	0.03778888697175713	3
regulation of lymphocyte proliferation	0.5845836528448043	0.005570422869782593	0.03896268605114238	66
regulation of neuron projection development	0.4761461896663407	0.005636511675178337	0.03921184068083525	48
protein complex oligomerization	0.6110041069460479	0.0056982546247505645	0.03942824570996761	23
activation of immune response	0.5763732555320378	0.005774411287263754	0.03974153650646231	92
positive regulation of cell differentiation	0.4102190106852803	0.006032042631791417	0.04129382376125295	64
negative regulation of cellular process	0.3028596950335439	0.006209281029412142	0.042282247009806484	54
regulation of cell motility	0.3882511544421172	0.0063836821991529015	0.043241047317419914	90
regulation of ERK1 and ERK2 cascade	0.6041766715973694	0.006427239197326585	0.04330815103120061	34
viral life cycle	0.607810263513354	0.006622272662624771	0.04438992144165667	42
exocytosis	-0.3031826231117506	0.006926850811163784	0.04619096888066212	260
peptide metabolic process	0.36250600617347084	0.0069709950323104276	0.046245724776203714	235
integral component of organelle membrane	0.6014129175906356	0.007091564195254856	0.04680432368868205	31
central nervous system development	0.4035516467313449	0.007180986828396145	0.04715270432727469	53
secretion by cell	-0.2240760248306708	0.007418896836166274	0.04846761537129946	269
positive regulation of MAPK cascade	0.5472187706170183	0.007635707611115794	0.04963209947225266	82
